# HIV-PULSE: A long-read sequencing assay for high-throughput near full-length HIV-1 proviral genome characterization

**DOI:** 10.1101/2023.01.18.524396

**Authors:** Laurens Lambrechts, Noah Bonine, Rita Verstraeten, Marion Pardons, Ytse Noppe, Sofie Rutsaert, Filip Van Nieuwerburgh, Wim Van Criekinge, Basiel Cole, Linos Vandekerckhove

**Affiliations:** HIV Cure Research Center, Department of Internal Medicine and Pediatrics, Ghent University Hospital, Ghent University, 9000 Ghent, Belgium; BioBix, Department of Data Analysis and Mathematical Modelling, Faculty of Bioscience Engineering, Ghent University, 9000 Ghent, Belgium; Laboratory of Pharmaceutical Biotechnology, Faculty of Pharmaceutical Sciences, Ghent University, 9000 Ghent, Belgium

**Author notes:** Correspondence and requests for materials should be addressed to L.V. These authors contributed equally (Basiel Cole, Linos Vandekerckhove).

## Abstract

A deep understanding of the composition of the HIV-1 reservoir is necessary for the development of targeted therapies and the evaluation of curative efforts. However, current near full-length (NFL) HIV-1 proviral genome sequencing assays are based on labor-intensive and costly principles of repeated PCRs at limiting dilution, restricting their scalability. To address this, we developed a high-throughput, long-read sequencing assay called HIV-PULSE (HIV <u>P</u>roviral <u>U</u>MI-mediated <u>L</u>ong-read <u>Se</u>quencing). This assay uses unique molecular identifiers (UMIs) to tag individual HIV-1 genomes, allowing for the omission of the limiting dilution step and enabling long-range PCR amplification of many NFL genomes in a single PCR reaction, while simultaneously overcoming poor single-read accuracy. We optimized the assay using HIV-infected cell lines and then applied it to blood samples from 18 individuals living with HIV on antiretroviral therapy, yielding a total of 1,308 distinct HIV-1 genomes. Benchmarking against the widely applied Full-Length Individual Proviral Sequencing assay revealed similar sensitivity (11% vs 18%) and overall good concordance, though at a significantly higher throughput. In conclusion, HIV-PULSE is a cost-efficient and scalable assay that allows for the characterization of the HIV-1 proviral landscape, making it an attractive method to study the HIV-1 reservoir composition and dynamics.
