## Supplemental Table 1 for "HIV-PULSE: A long-read sequencing assay for high-throughput near full-length HIV-1 proviral genome characterization"

### Sheet: Blad1
Table S1
Participant ID	Age	Gender	CD4/CD8 ratio	NADIR	Subtype	VL	Time since infection	Time to ART	ART duration	FLIPS	STIP-Seq	HIV-PULSE
P01	47.5726	M	0.49863	361	B	<20	13.6466	2.58904	11.0575			x
P02	31.7863	M	0.8	405	B	<20	8.69589	2.93425	5.76164			x
P03	47.6082	M	0.56	118	B	<20	11.4548	3.04658	8.40822	x		x
P04	50.1945	M	0.455556	488	B	<20	16.4055	15.2027	1.20274		x	x
P05	57.7808	M	0.754153	182	B	<20	16.9836	0.687671	16.2959			x
P06	54.5699	M	0.6	327	B	<20	21.3452	3.00274	18.3425		x	x
P07	48.5014	M	0.639516	294	B	<20	19.8301	3.4	16.4301			x
P08	39.6219	M	1.28966	350	B	<20	8.4	1.05479	7.34521			x
P09	60.2055	M	0.838303	179	B	<20	30.0685	5.76712	24.3014		x	x
P10	32.4137	M	0.830882	395	B	<20	NA	NA	1.4			x
P11	54.4466	M	0.871308	231	B	<20	15.6055	2.83288	12.7726			x
P12_T1	52.3233	M	0.3	44	B	<20	NA	9.84932	15.526	x	x	x
P12_T2	55.2767	M	0.30354	44	B	<20	NA	9.84932	18.4795	x	x	x
P13	37.3753	M	1.1	382	B	<20	7.51781	2.4274	5.09041			x
P14	50.4356	M	0.890756	171	B	<20	NA	NA	18.2137	x	x	x
P15	61.5699	M	0.841758	196	B	<20	11.6274	2.97534	8.65205			x
P16	37.6521	M	0.9	492	B	<20	8.18904	6.51507	1.67397		x	x
P17	30.6356	M	0.971351	NA	B	<20	11.7041	4.16986	7.53425			x
P18	55.8	M	0.590829	98	B	<20	NA	NA	14.6767		x	x
