## Supplemental Table 2 for "HIV-PULSE: A long-read sequencing assay for high-throughput near full-length HIV-1 proviral genome characterization"

### Sheet: Sheet1
Step	Primer name	Sequence (5' to 3')
Linear extension	UTR.629.R	CCCTGTTCGGGCGCCACTGCTA
Decamer binding and extension	decaU3R.3	GTTCTGCCAATCAGGGAAGTAGCCTTGTGTGTNNNNNNNNNN
PCR 1	U3R.1	GGCTCAACTGGTACTAGCTTGAAGCACCATCCAAAG
PCR 2	U3R.2	GGATATCTGATCCCTGGCCCTGGTGTGTAGTT
PCR 3	U3R.3	GTTCTGCCAATCAGGGAAGTAGCCTTGTGTGT
Sanger sequencing	U3R.4	CCCACAGATCAAGGATATCTTGTCT

### Sheet: New
Assay	Amplicon	HXB2 coordinates	Forward/reverse	Round	Primer	Sequence (5' to 3')	Reference
FLIPS	Round 1	623-9662	Forward	1	BLouterF	AAATCTCTAGCAGTGGCGCCCGAACAG	Hiener et al., 2017
			Reverse	1	BLouterR	TGAGGGATCTCTAGTTACCAGAGTC	Hiener et al., 2017
	Round 2	646-9650	Forward	2	275F	ACAGGGACCTGAAAGCGAAAG	Hiener et al., 2017
			Reverse	2	280R	CTAGTTACCAGAGTCACACAACAGACG	Hiener et al., 2017
HIV-PULSE	Pre-amplification	523-9591	Forward	1	First PCR F	CCTCAATAAAGCTTGCCTTGAGTGC	Pinzone et al., 2019
			Reverse	1	First PCR R	CCTAGTTAGCCAGAGAGCTCCCAG	Pinzone et al., 2019
	Tagging	551-9458	Forward	1	Second PCR F UMI	CAAGCAGAAGACGGCATACGAGATNNNYRNNNYRNNNYRNNNAAGTAGTGTGTGCCCGTCTGTTGTGTGAC
			Reverse	1	Second PCR R UMI	AATGATACGGCGACCACCGAGATCNNNYRNNNYRNNNYRNNNGGAAAGTCCCCAGCGGAAAGTCCCTTGTAG
	Amplification	NA	Forward	1-2-3	ncec_pcr_fw_v7	CAAGCAGAAGACGGCATACGAGAT	Karst et al., 2021
			Reverse	1-2-3	ncec_pcr_rv_v7	AATGATACGGCGACCACCGAGATC	Karst et al., 2021
	Amplification ID1	NA	Forward	4	ONT_ID1_fw1	ACGAGACTGATTCAAGCAGAAGACGGCATACGAGAT
			Reverse	4	ONT_ID1_rv1	ACGAGACTGATTAATGATACGGCGACCACCGAGATC
	Amplification ID2	NA	Forward	4	ONT_ID2_fw2	GCTGTACGGATTCAAGCAGAAGACGGCATACGAGAT
			Reverse	4	ONT_ID2_rv2	GCTGTACGGATTAATGATACGGCGACCACCGAGATC
	Amplification ID3	NA	Forward	4	ONT_ID3_fw3	ATCACCAGGTGTCAAGCAGAAGACGGCATACGAGAT
			Reverse	4	ONT_ID3_rv3	ATCACCAGGTGTAATGATACGGCGACCACCGAGATC
	Amplification ID4	NA	Forward	4	ONT_ID4_fw4	TGGTCAACGATACAAGCAGAAGACGGCATACGAGAT
			Reverse	4	ONT_ID4_rv4	TGGTCAACGATAAATGATACGGCGACCACCGAGATC
	Amplification ID5	NA	Forward	4	ONT_ID5_fw5	ATCGCACAGTAACAAGCAGAAGACGGCATACGAGAT
			Reverse	4	ONT_ID5_rv5	ATCGCACAGTAAAATGATACGGCGACCACCGAGATC
	Amplification ID6	NA	Forward	4	ONT_ID6_fw6	GTCGTGTAGCCTCAAGCAGAAGACGGCATACGAGAT
			Reverse	4	ONT_ID6_rv6	GTCGTGTAGCCTAATGATACGGCGACCACCGAGATC
	Amplification ID7	NA	Forward	4	ONT_ID7_fw7	AGCGGAGGTTAGCAAGCAGAAGACGGCATACGAGAT
			Reverse	4	ONT_ID7_rv7	AGCGGAGGTTAGAATGATACGGCGACCACCGAGATC
	Amplification ID8	NA	Forward	4	ONT_ID8_fw8	ATCCTTTGGTTCCAAGCAGAAGACGGCATACGAGAT
			Reverse	4	ONT_ID8_rv8	ATCCTTTGGTTCAATGATACGGCGACCACCGAGATC
