## Supplemental Table 3 for "HIV-PULSE: A long-read sequencing assay for high-throughput near full-length HIV-1 proviral genome characterization"

### Sheet: Blad1
Table S3
Participant ID	total HIV DNA/million CD4	Pre-amplification cycles	PCR replicates	PCR replicates sequenced	PCR succes rate	Number of total proviruses	Number of distinct proviruses	Mean distinct proviruses per replicate	Mean standard devation of distinct proviruses per replicate	Mean distinct proviruses/HIV copies for 500 ng DNA input
P01	652.991	6	6	6	1	69	54	11.5	1.6	0.17486
P02	NA	6	6	6	1	40	30	6.66667	2.9	NA
P03	4869	5	6	6	1	327	306	54.5	6.21	0.0924199
P04	373.3	6	6	6	1	92	76	15.3333	1.7	0.181003
P05	1589.41	6	6	6	1	94	76	15.6667	4.4	0.119838
P06	NA	6	6	6	1	43	28	7.16667	1.77	NA
P07	982.853	6	6	5	0.833333	38	32	7.6	4.45	0.0791944
P08	1084.96	6	6	6	1	64	63	10.6667	2.4	0.091144
P09	4391.54	5	6	5	0.833333	258	192	51.6	6.46	0.147678
P10	920.3	6	6	5	0.833333	43	32	8.6	2.1	0.114921
P11	1440.5	6	6	6	1	56	45	9.33333	3.6	0.0864961
P12_T1	4537	5	6	6	1	113	57	18.8333	3	0.0312275
P12_T2	2988	5	6	6	1	109	57	18.1667	1.3	0.0229234
P13	321.5	6	6	6	1	47	45	7.83333	1.6	0.0856342
P14	1698.8	6	6	6	1	136	116	22.6667	1.4	0.407069
P15	764.271	6	6	6	1	19	14	3.16667	2.2	0.0562864
P16	NA	6	6	6	1	40	32	6.66667	4.26	NA
P17	1182.2	6	6	6	1	46	38	7.66667	2.1	0.199571
P18	366.1	6	6	6	1	27	15	4.5	1	0.151203
