## Supplemental Table 4 for "HIV-PULSE: A long-read sequencing assay for high-throughput near full-length HIV-1 proviral genome characterization"

### Sheet: Blad1
Table S4
	FLIPS			HIV-PULSE
	Cost per sequence (USD)	Cost for 1661 sequences by 52x96 rx (USD)	Time (h)	Cost per sequence (USD)	Cost for 1661 sequences by 111 rx (USD)	Time (h)
PCR amplification	11.0807	18405	15	1.00043	1661.71	12
Library Preparation	21.318	35409.2	3	0.657685	1092.41	3
Sequencing	19.4354	32282.2	24	2.43139	4038.54	24
Total	51.8341	86096.5	42	4.0895	6792.66	39
